# Multi-target biocontrol by avocado fungal endophytes and their metabolites

**DOI:** 10.64898/2026.04.19.719497

**Authors:** Daniel Sánchez-Hernández, Luis A. Ibarra-Juárez, Cecilia I. Mayo-Montor, Juan L. Monribot-Villanueva, José A. Guerrero-Analco, John Larsen, Frédérique Reverchon

## Abstract

**Background:** Endophytic fungi can contribute to host defense against pests and pathogens through insecticidal and/or antifungal activity. Here, we evaluated the multi-target biocontrol potential of 11 avocado endophytic fungal strains against three plant pathogens (*Colletotrichum gloeosporioides*, *Fusarium solani* and *Phytophthora cinnamomi*) and two insect pests (*Sitophilus zeamais* and *Xyleborus bispinatus*) and analyzed the metabolomic profile of the two fungal strains with strongest bioactivity.

**Results:** *Trichoderma* species exhibited the strongest pathogen inhibition in dual-culture and diffusible compound assays. *Purpureocillium* and *Pochonia* strains combined pathogen inhibition through diffusible metabolites with strong insecticidal activity, supporting their multi-target potential. Ethyl acetate (EtOAc) extracts from strain *Trichoderma* 3 inhibited all phytopathogens, whilst strain *Purpureocillium* extracts were most active against *P. cinnamomi*. Compounds tentatively identified as macrocyclic trichothecenes (*Trichoderma* 3) and cyclosporine-like cyclic peptides (*Purpureocillium*) were potentially responsible for the displayed bioactivity.

**Conclusion:** Avocado endophytic fungi and their crude extracts show promising potential for multi-target biocontrol, whilst their metabolomic profiles provide candidate compounds for further chemical isolation and bioactivity evaluation.
