## Supplementary Material 3 for "Multi-target biocontrol by avocado fungal endophytes and their metabolites"

### Sheet: Supplementary Material_3
Supplementary Material 3. Tentatively annotated strain-associated metabolites in crude extracts from strains Purpureocillium and Trichoderma 3
PubChem ID	Tentative metabolite	m/z	Retention time (min)	Adduct(s)	Molecular formula	Annotation score	Fragmentation score	Mass error (ppm)	Isotope similarity (%)	Annotation strategy	Associated strain	log2FC (P/T)	FDR (P/T)	log2FC (strain/PDB)	FDR (strain/PDB)
6441913	Coniferyl ferulate	321.112	4.43187	M+H-2H2O	C20H20O6	40.8	12.2	-0.836232	92.8803	Experimental MS/MS library matching (MS-DIAL)	Purpureocillium	4.9563	0.0062276	5.2126	0.045774
9991774	10-Norparvulenone	261.074	4.41472	M+H-2H2O, M+H-H2O, M+Na	C12H14O5	44.7	31.9	1.75466	93.6074	Experimental MS/MS library matching (MS-DIAL)	Purpureocillium	3.8783	0.0032462	4.4279	0.038094
45359333	[(4E)-7-acetyloxy-6-hydroxy-2-methyl-10-oxo-2,3,6,7,8,9-hexahydrooxecin-3-yl] (E)-but-2-enoate	453.117	11.4278	M-H2O-H	C24H24O10	40.2	15.6	-5.12052	91.3285	Experimental MS/MS library matching (MS-DIAL)	Trichoderma 3	-10.737	3.24e-05	14.412	9.9195e-06
45359348	5-Hydroxy-7-(hydroxymethyl)-2-methyl-2-(5-oxooxolan-2-yl)-3H-chromen-4-one	315.084	4.89475	M+Na	C15H16O6	44.9	33.8	1.34962	92.5113	Experimental MS/MS library matching (MS-DIAL)	Trichoderma 3	-2.5992	0.0079998	3.6076	0.00032608
101307900	Satratoxin F	587.187	12.2048	M+2Na-H	C29H34O10	40.3	16.2	0.905035	86.192	Experimental MS/MS library matching (MS-DIAL)	Trichoderma 3	-12.996	1.74e-05	16.671	2.9694e-06
73495	BL 5731	305.137	6.84952	M+H-H2O, M+Na, M+K	C15H22O5	41.4	16.9	2.53457	93.0662	In silico MS/MS matching (LOTUS/PubChem; Hypocreales)	Trichoderma 3	-3.6469	0.0015699	2.6972	0.00021479
104830	12-hydroxy-5,13,25-trimethylspiro[2,10,16,23-tetraoxatetracyclo[22.2.1.03,8.08,25]heptacosa-4,18,20-triene-26,2'-oxirane]-11,17,22-trione	547.192	11.096	M+2Na-H	C27H34O9	47	45	1.99517	92.5608	In silico MS/MS matching (LOTUS/PubChem; Hypocreales)	Trichoderma 3	-13.593	0.006122	19.744	2.9694e-06
439551	(1R,2R,5S,8S,9S,10R,12S)-5,12-dihydroxy-11-methyl-6-methylidene-16-oxo-15-oxapentacyclo[9.3.2.15,8.01,10.02,8]heptadec-13-ene-9-carboxylic acid	329.137	8.9584	M+H-H2O	C19H22O6	45.5	38	-4.85873	95.0517	In silico MS/MS matching (LOTUS/PubChem; Hypocreales)	Trichoderma 3	-5.3593	0.0023787	3.3285	0.0052196
6453854	(9Z,12R)-12-methyl-1-oxacyclododec-9-en-2-one	179.143	9.91857	M+H-H2O	C12H20O2	41.2	21	-1.79581	87.3299	In silico MS/MS matching (LOTUS/PubChem; Hypocreales)	Trichoderma 3	-9.4725	2.77e-05	13.147	5.334e-06
10058877	Cladobotrin II	207.065	6.22105	M-H2O-H, M-H	C11H12O4	47.9	50.7	-7.78538	97.7406	In silico MS/MS matching (LOTUS/PubChem; Hypocreales)	Trichoderma 3	-5.3423	0.00026063	4.1335	0.00014422
10469094	(3E,5S,6R,9E,11R,14R)-5,11-dihydroxy-6,14-dimethyl-1,7-dioxacyclotetradeca-3,9-diene-2,8-dione	265.105	12.5536	M-H2O-H	C14H20O6	49.3	61.7	-9.70712	95.3387	In silico MS/MS matching (LOTUS/PubChem; Hypocreales)	Trichoderma 3	-5.8114	0.00043295	3.402	0.00079609
11849176	(1S,4Z,8R,9S,10R,11R,13R,14S,15S,18R,22E,24R,27R)-10,15,27-trihydroxy-9,15-dimethyl-7,12,20,25,28-pentaoxaheptacyclo[21.4.3.18,11.110,14.01,24.09,18.013,18]dotriaconta-4,22-diene-6,21,26-trione	599.188	9.28983	M+K	C29H36O11	42	19.3	-0.920428	91.8908	In silico MS/MS matching (LOTUS/PubChem; Hypocreales)	Trichoderma 3	-8.9363	0.039135	5.2594	0.029747
11849815	(1R,2S,3R,6Z,10S,14E,19R,22S,23S,24R,26R,29R)-1,22,29-trihydroxy-10-(2-hydroxyacetyl)-2,22-dimethyl-4,11,17,25-tetraoxahexacyclo[21.3.1.13,26.110,14.02,19.019,24]nonacosa-6,14-diene-5,16-dione	601.204	11.656	M+K	C29H38O11	45.5	44.4	-0.425829	83.4808	In silico MS/MS matching (LOTUS/PubChem; Hypocreales)	Trichoderma 3	-11.371	2.15e-05	15.046	4.7935e-06
12444504	Trichothecolon	265.143	11.9875	M+H	C15H20O4	43.1	27.6	-1.73272	90.1386	In silico MS/MS matching (LOTUS/PubChem; Hypocreales)	Trichoderma 3	-8.1933	0.028579	15.689	0.00021479
14009388	Iso-T-2 toxin	511.195	11.6389	M+2Na-H	C24H34O9	46.2	47.8	7.64935	91.9357	In silico MS/MS matching (LOTUS/PubChem; Hypocreales)	Trichoderma 3	-14.291	0.0049027	20.419	2.9694e-06
16091603	(2R,4R,7S,8R,9E,12S)-7,8,16,18-tetrahydroxy-12-methyl-3,13-dioxatricyclo[13.4.0.02,4]nonadeca-1(15),9,16,18-tetraen-14-one	349.126	11.9707	M-H	C18H22O7	44.8	44.6	-9.67023	90.2076	In silico MS/MS matching (LOTUS/PubChem; Hypocreales)	Trichoderma 3	-8.7872	0.0357	15.467	2.9694e-06
18293504	2',3'-Deoxyroritoxin D	521.178	12.0735	M-H2O-H	C29H32O10	47.3	58.4	-7.3639	86.2426	In silico MS/MS matching (LOTUS/PubChem; Hypocreales)	Trichoderma 3	-13.328	1.74e-05	13.273	0.022983
23657293	(3S,4S)-6-[(3S,4S)-4,10-dihydroxy-7,9-dimethoxy-3-methyl-3,4-dihydro-1H-benzo[g]isochromen-5-yl]-9-methoxy-3-methyl-3,4-dihydro-1H-benzo[g]isochromene-4,7,10-triol	565.206	13.3821	M+H, M+Na	C31H32O10	41.5	22.4	-2.06647	87.4616	In silico MS/MS matching (LOTUS/PubChem; Hypocreales)	Trichoderma 3	-18.869	1.74e-05	22.543	2.9694e-06
24123444	Verrucarin X	571.157	7.82693	M+Na, M+K	C27H32O11	46.4	44.2	-1.48556	89.7843	In silico MS/MS matching (LOTUS/PubChem; Hypocreales)	Trichoderma 3	-3.3223	0.0076066	3.0704	0.00051775
56954937	Myrolactone B	139.039	3.76912	M-H2O-H	C7H10O4	43.1	28.7	-9.50264	97.1589	In silico MS/MS matching (LOTUS/PubChem; Hypocreales)	Trichoderma 3	-5.1581	0.00043295	4.8598	6.5929e-05
70141270	3a-hydroxyfuroindoline	160.075	1.71175	M+H-H2O	C10H11NO2	46.5	46.9	-6.07408	92.27	In silico MS/MS matching (LOTUS/PubChem; Hypocreales)	Purpureocillium	5.0621	0.0014274	5.528	0.019545
72191329	Acremine P	235.059	8.27828	M-H2O-H	C12H14O6	43.3	30.1	-8.58313	95.7368	In silico MS/MS matching (LOTUS/PubChem; Hypocreales)	Trichoderma 3	-5.9995	0.001463	5.6603	0.00021479
100990282	(5Z)-7-[(2E,4E)-hexa-2,4-dienoyl]-3-hydroxy-8-[(2S)-3-hydroxy-2,4-dimethyl-5-oxofuran-2-yl]-5-[(2E,4E)-1-hydroxyhexa-2,4-dienylidene]-1,3-dimethylbicyclo[2.2.2]octane-2,6-dione	497.215	13.4621	M+H	C28H32O8	42.2	26	-4.81235	90.7425	In silico MS/MS matching (LOTUS/PubChem; Hypocreales)	Trichoderma 3	-11.819	1.74e-05	15.494	2.9694e-06
101573265	Indigotide A	403.144	11.6107	M-H2O-H	C21H26O9	40.3	22.4	9.56988	89.6381	In silico MS/MS matching (LOTUS/PubChem; Hypocreales)	Trichoderma 3	-5.9337	0.020953	17.395	2.9694e-06
101974134	Loxodin	437.158	8.59258	M-H2O-H	C25H28O8	47	46.1	-5.05512	94.5954	In silico MS/MS matching (LOTUS/PubChem; Hypocreales)	Trichoderma 3	-1.949	0.02868	1.2734	0.014841
101995634	[(1S,3S,4S,5S,7R,8R)-7-ethyl-4-hydroxy-3-[(1E,3E,5E)-6-(4-methoxy-3-methyl-6-oxopyran-2-yl)hexa-1,3,5-trienyl]-1,5-dimethyl-2,6-dioxabicyclo[3.2.1]octan-8-yl] acetate	505.182	12.1877	M+2Na-H	C25H32O8	41.4	26.2	2.38854	83.6237	In silico MS/MS matching (LOTUS/PubChem; Hypocreales)	Trichoderma 3	-11.53	1.74e-05	15.205	2.9694e-06
132520168	Acremeremophilane N	303.123	10.3817	M+H, M+Na, M+K	C17H18O5	47.5	47.7	2.46179	92.7534	In silico MS/MS matching (LOTUS/PubChem; Hypocreales)	Trichoderma 3	-9.4789	0.00037698	7.9795	2.2254e-05
132566877	Fusaraisochromanone	233.079	7.8954	M-H2O-H	C13H16O5	42.8	31.1	-9.93224	94.0113	In silico MS/MS matching (LOTUS/PubChem; Hypocreales)	Trichoderma 3	-5.6591	0.0025028	4.1375	0.00031145
132576910	methyl (E)-3-[(1R)-1-hydroxy-4-oxocyclopent-2-en-1-yl]prop-2-enoate	183.065	3.82042	M+H	C9H10O4	46.9	41.8	-2.01442	95.076	In silico MS/MS matching (LOTUS/PubChem; Hypocreales)	Trichoderma 3	-2.9189	0.0097225	1.8166	0.0031524
135600359	Sepedonin	247.058	3.88328	M+Na	C11H12O5	50.4	58.8	0.877754	94.4399	In silico MS/MS matching (LOTUS/PubChem; Hypocreales)	Trichoderma 3	-2.751	0.0032322	2.1406	0.0012997
139043633	Oxirapentyn H	409.127	12.022	M+K	C18H26O8	42.4	19.8	1.72886	94.1607	In silico MS/MS matching (LOTUS/PubChem; Hypocreales)	Trichoderma 3	-11.629	1.74e-05	15.303	2.9694e-06
139583809	Acremolactone A	519.197	11.4446	M+2Na-H	C26H34O8	45.3	39.9	0.55094	87.2587	In silico MS/MS matching (LOTUS/PubChem; Hypocreales)	Trichoderma 3	-9.8927	2.1e-05	13.567	3.2653e-06
139585322	Fusarilactone A	205.086	6.36942	M+H-2H2O	C12H16O5	44.2	28.4	0.557107	93.1098	In silico MS/MS matching (LOTUS/PubChem; Hypocreales)	Trichoderma 3	-4.3041	0.0012253	3.5294	0.00077499
139590667	Saturnispol B	537.206	9.42127	M+Na	C28H34O9	46.1	45.6	-7.11341	93.1324	In silico MS/MS matching (LOTUS/PubChem; Hypocreales)	Trichoderma 3	-2.0787	0.02868	1.8184	0.00096545
139590670	Saturnispol E	251.128	7.4669	M+H-H2O	C14H20O5	45	31.1	0.144008	93.8787	In silico MS/MS matching (LOTUS/PubChem; Hypocreales)	Trichoderma 3	-2.3025	0.0076991	1.8765	0.014604
139590880	Simplicildone B	367.116	11.6732	M+Na	C19H20O6	42	17.3	3.67315	96.8102	In silico MS/MS matching (LOTUS/PubChem; Hypocreales)	Trichoderma 3	-3.7075	0.0020074	3.0354	0.0026679
139591223	Nectrianolin A	375.215	11.3935	M-H	C22H32O5	44.7	37.5	-7.38167	94.204	In silico MS/MS matching (LOTUS/PubChem; Hypocreales)	Purpureocillium	12.943	0.00055455	20.638	0.0002985
139591484	Pericoxide	167.069	2.40892	M+H-H2O	C9H12O4	47.9	53.4	-5.86671	92.9883	In silico MS/MS matching (LOTUS/PubChem; Hypocreales)	Purpureocillium	10.131	0.012198	3.6315	0.038094
139591608	Ethyl 3,5-dihydroxy-2-propanoylbenzoate	237.075	4.21485	M-H2O-H, M-H	C12H14O5	45.5	38.7	-8.35812	98.0216	In silico MS/MS matching (LOTUS/PubChem; Hypocreales)	Trichoderma 3	-2.5585	0.0082269	1.1895	0.011027
145720830	Trichosorbicillin C	251.128	7.86122	M+H	C14H18O4	44.3	28.6	-0.0322472	93.1233	In silico MS/MS matching (LOTUS/PubChem; Hypocreales)	Trichoderma 3	-3.5067	0.0013013	2.4609	0.00072382
145720992	Myrothecine G	627.219	10.3988	M+Na, M+K	C31H40O11	48.5	53.1	-2.90299	92.9877	In silico MS/MS matching (LOTUS/PubChem; Hypocreales)	Trichoderma 3	-12.093	0.014205	13.968	0.03623
145720994	14'-dehydrovertisporin	539.189	9.93597	M-H2O-H	C29H34O11	46.7	51.4	-6.1205	88.8713	In silico MS/MS matching (LOTUS/PubChem; Hypocreales)	Trichoderma 3	-4.2291	0.049884	3.3281	0.0029343
145721095	Trichocadinin G	231.102	10.9131	M+H-H2O, M+H	C14H16O4	42.6	21.3	0.212536	92.1433	In silico MS/MS matching (LOTUS/PubChem; Hypocreales)	Trichoderma 3	-16.127	1.74e-05	12.204	0.039667
146682193	Fusaspirol C	259.095	12.3193	M-H2O-H	C15H18O5	45.6	54.2	-9.28694	83.9102	In silico MS/MS matching (LOTUS/PubChem; Hypocreales)	Trichoderma 3	-9.1499	7.25e-05	12.825	2.2254e-05
146683555	6-[9,10-dihydroxy-3-[(2R)-2-hydroxypropyl]-7-methoxy-1-oxo-3,4-dihydrobenzo[g]isochromen-6-yl]-9,10-dihydroxy-7-methoxy-3-methyl-3,4-dihydrobenzo[g]isochromen-1-one	623.208	10.05	M+CH3OH+H	C32H30O11	44.3	40	-6.44434	88.9749	In silico MS/MS matching (LOTUS/PubChem; Hypocreales)	Trichoderma 3	-9.9272	0.018487	16.191	2.9694e-06
146684412	3-demethoxylfusarnaphthoquinone B	269.08	10.0843	M+Na	C14H14O4	45.3	40.6	6.37743	93.3637	In silico MS/MS matching (LOTUS/PubChem; Hypocreales)	Trichoderma 3	-11.094	1.74e-05	10.721	0.049064
146684972	Cryptenol	207.138	6.45512	M+H-H2O, M+H, M+Na, M+ACN+H	C13H18O2	42.2	20	1.00929	92.2056	In silico MS/MS matching (LOTUS/PubChem; Hypocreales)	Trichoderma 3	-3.8386	0.0089792	1.6795	0.0065081
155539080	(1S,4Z,8R,9S,10R,11R,13R,14S,15S,18R,22E,24R,27S)-10,15,27-trihydroxy-9,15-dimethyl-7,12,20,25,28-pentaoxaheptacyclo[21.4.3.18,11.110,14.01,24.09,18.013,18]dotriaconta-4,22-diene-6,21,26-trione	525.209	11.1131	M+H-2H2O	C29H36O11	47.4	53.9	-5.01682	88.998	In silico MS/MS matching (LOTUS/PubChem; Hypocreales)	Trichoderma 3	-13.987	1.74e-05	14.34	0.014023
156580563	Conoideocrellone A	679.237	10.216	M+CH3OH+H	C35H34O12	40.3	15.4	-2.60512	89.0157	In silico MS/MS matching (LOTUS/PubChem; Hypocreales)	Trichoderma 3	-12.159	1.74e-05	15.833	3.1367e-06
156581405	[(1R,2S,5S,6R,7R,9S,10S)-5-hydroxy-6-(hydroxymethyl)-2,6,10-trimethyl-16-oxo-14-pyridin-3-yl-11,15-dioxatetracyclo[8.8.0.02,7.012,17]octadeca-12(17),13-dien-9-yl] acetate	482.216	12.9194	M-H	C27H33NO7	39.3	14.1	-5.0694	88.2933	In silico MS/MS matching (LOTUS/PubChem; Hypocreales)	Trichoderma 3	-10.983	3.82e-05	14.657	9.9195e-06
156582425	(2S)-5-hydroxy-2-[(2S,3S)-3-methoxy-5-oxooxolan-2-yl]-2,7-dimethyl-3H-chromen-4-one	289.106	13.3649	M+H-H2O	C16H18O6	44.7	40.5	-2.19666	85.7119	In silico MS/MS matching (LOTUS/PubChem; Hypocreales)	Trichoderma 3	-9.3049	0.022345	11.522	0.040384
162904812	(11R,12R,13R,14R)-12,14-dihydroxy-13-methoxy-11-methyl-17-oxapentacyclo[9.7.1.02,10.03,7.015,19]nonadeca-1(19),2(10),3(7),8,15-pentaene-6,18-dione	337.107	9.56985	M+H-H2O	C20H18O6	44	26.2	-1.38823	95.5337	In silico MS/MS matching (LOTUS/PubChem; Hypocreales)	Trichoderma 3	-1.9084	0.031367	1.5509	0.0034607
162914047	(1R,2S,3S,4S,5S,8R,9S,12R,13R)-5,13-dihydroxy-4,13-dimethyltetracyclo[10.2.1.01,9.03,8]pentadecane-2,4,8-tricarboxylic acid	431.148	12.6337	M+Cl	C20H28O8	42.3	18.2	-0.35317	93.4598	In silico MS/MS matching (LOTUS/PubChem; Hypocreales)	Trichoderma 3	-14.599	1.74e-05	14.303	0.021865
163023076	(3R,6R,9S,12S,15S,18S,24S,27S,30S,33S)-24-[(1R)-1-hydroxyethyl]-27-[(E,1R,2R)-1-hydroxy-2-methylhex-4-enyl]-1,4,6,9,13,19,22,28-octamethyl-3,12,18,33-tetrakis(2-methylpropyl)-15,30-di(propan-2-yl)-1,4,7,10,13,16,19,22,25,28,31-undecazacyclotritriacontane-2,5,8,11,14,17,20,23,26,29,32-undecone	602.917	13.4792	M+2H	C61H109N11O13	50.8	66.7	-1.78895	89.515	In silico MS/MS matching (LOTUS/PubChem; Hypocreales)	Purpureocillium	22.553	1.74e-05	26.395	0.000191
163192124	(3R,6S,9S,12R,15S,18S,21S,24S,30S,33R)-30-[(1S)-1-hydroxyethyl]-33-[(E,1S,2S)-1-hydroxy-2-methylhex-4-enyl]-1,4,7,10,12,15,19,25,28-nonamethyl-6,9,18,24-tetrakis(2-methylpropyl)-3,21-di(propan-2-yl)-1,4,7,10,13,16,19,22,25,28,31-undecazacyclotritriacontane-2,5,8,11,14,17,20,23,26,29,32-undecone	609.924	13.5821	M+2H	C62H111N11O13	49.9	62.9	-2.32832	89.108	In silico MS/MS matching (LOTUS/PubChem; Hypocreales)	Purpureocillium	22.102	1.74e-05	25.894	0.000191
163193269	(2S,5E)-2-methyl-5-[(1R,5R)-2-methylidene-7-oxo-6-bicyclo[3.2.1]octanylidene]-4-oxopentanoic acid	245.117	10.5131	M+H-H2O	C15H18O4	55.1	84.8	-1.85421	93.0224	In silico MS/MS matching (LOTUS/PubChem; Hypocreales)	Trichoderma 3	-7.5902	0.028579	3.8757	0.010773
